# Function-associated scRNA-seq on single lung cancer organoids unravels the immune landscape of tumor parenchyma

**DOI:** 10.1101/2023.12.11.571047

**Authors:** Chang Liu, Kaiyi Li, Xizhao Sui, Tian Zhao, Ting Zhang, Zhongyao Chen, Hainan Wu, Chao Li, Hao Li, Fan Yang, Zhidong Liu, You-Yong Lu, Jun Wang, Xiaofang Chen, Peng Liu

## Abstract

In vitro models coupled with multimodal approaches are urgently needed to decipher the local tumor immune microenvironment (TIME) owing to the heterogeneous nature of immune cells and their diverse spatial distributions. Here we generate primary lung cancer organoids (pLCOs) by isolating the tumor cell clusters, including the infiltrated immune cells, from dissected lung cancer samples. A FascRNA-seq platform allowing both phenotypic evaluation and the scRNA-seq of all the single cells in an organoid was developed to dissect the TIME in individual pLCOs. Our analysis on 171 individual pLCOs derived from 7 patients revealed that pLCOs retained the fundamental features as well as intra-tumor heterogeneity of local TIME in the parenchyma of parental tumor tissues, providing a series of models with consistent genetic background but various TIME. Linking the single cell transcriptome data of individual pLCOs with their responses to ICB allowed us to confirm the pivotal role of CD8^+^ Ts in ICB induced anti-tumor immunity, to identify the potential tumor-reactive T cells with a set of 10 genes, and to unravel the factors regulating T cell activity.
