## Supplementary tables for "Function-associated scRNA-seq on single lung cancer organoids unravels the immune landscape of tumor parenchyma"

### Sheet: Table S1
Table S1. Top 40 GO terms most significantly enriched in C3 of P5
Category	Term	Genes	PValue	Count	%	List Total	Pop Hits	Pop Total	Fold Enrichment	Bonferroni	Benjamini	FDR
GOTERM_BP_DIRECT	GO:0006915~apoptotic process	IFI27L2, PLEKHF1, ARL6IP1, SH3KBP1, PDCD7, PRF1, FASLG, TNFAIP1, DDX41, CCAR1, CASP7, CASP8, BCL7C, CASP3, CHEK1, TMEM14A, RBM5, MEF2C, PDCD6IP, AKTIP, TRAF2, MELK, IFNG, TMBIM4, PTRH2, IRF1, DDIT4, C1D, MADD, ELMO2, DNASE1, PPID, PPP1R15A, RALB, RNF34, EI24, CDCA7, IFI6, ZFP36L1, FXR1, BCL2L11, DRAM1, GRK5, CHST11, DPP8, ZMAT3, INPP5D, MAPK1, RFFL, GADD45B, CARD6, RMDN3, ITCH, GZMM, TNIP2, STK17…	1.44427e-06	62	5.2766	1037	605	19357	1.91291	0.0051241	0.00513582	0.00513004
GOTERM_BP_DIRECT	GO:0008380~RNA splicing	DDX5, PDCD7, VIRMA, SUPT6H, CCAR2, LSM10, FAM172A, KHSRP, RBM5, RBM38, ZRSR2, SF3A2, ZRANB2, NCBP2, FUS, PUS1, THOC5, THOC7, SNRNP40, PRPF3, ACIN1, SNRNP27, SRSF4, HNRNPC, NSRP1, YJU2B, SUGP1, SNRPB	8.9949e-06	28	2.38298	1037	200	19357	2.61329	0.0314886	0.0159929	0.0159749
GOTERM_BP_DIRECT	GO:0006325~chromatin organization	KMT2E, RB1, KDM3A, KDM3B, USP16, MEAF6, HDAC1, JMJD1C, HNRNPU, TRIM28, EP400, KAT8, RNF20, PRMT5, BRPF1, SETDB1, DTX3L, BRPF3, USP3, DEK, TDRD3, SMARCA4, ASXL1, PWWP3A, ANP32E, PHF14, WAC, PHF13, NUP98, PKN1, BCOR, RCCD1, OGT, EZH1	1.44806e-05	34	2.89362	1037	277	19357	2.29118	0.0502039	0.0171644	0.0171451
GOTERM_BP_DIRECT	GO:0006364~rRNA processing	DDX17, RNASEL, HELQ, DDX49, RPS7, WDR3, RPP30, RPS6, RRP1, FCF1, NPM3, WDR43, MRPL44, NOL6, FBL, NSA2, RPS28, C1D, XRN2, LYAR, EXOSC1	2.67123e-05	21	1.78723	1037	133	19357	2.94732	0.0906424	0.0237472	0.0237205
GOTERM_BP_DIRECT	GO:0050852~T cell receptor signaling pathway	EIF2B5, FYB1, TXK, THEMIS, CBLB, BTN3A2, IKBKB, CACNB3, PSMA3, PSMB4, PSMA4, THEMIS2, INPP5D, CTLA4, MAPK1, FYN, PRKD2, TRDC, ADA, SKAP1, TRGC2	3.71199e-05	21	1.78723	1037	136	19357	2.8823	0.123692	0.0263997	0.02637
GOTERM_BP_DIRECT	GO:0006468~protein phosphorylation	RNASEL, CAMK2D, DYRK2, MAST2, TXK, GMFG, STK39, PIK3CG, IKBKB, DGUOK, MAPK8, RPS6KA5, IRAK1, GRK5, PHKG2, AKT3, CHEK1, GRK6, MAPK1, NEK2, FYN, MARK4, ST3GAL1, SCYL2, MAP4K4, MAP3K5, MORC3, CDK19, SYK, PDPK1, MINK1, EIF2AK2, OXSR1, YWHAZ, HIPK2, GAK, PAN3, MELK, STK24, PRKRA, STK17B, STK26, TAOK2, PRKD2, PRKCQ, PKN1, ALPK1, CDK13	7.62656e-05	48	4.08511	1037	489	19357	1.83228	0.237602	0.0452001	0.0451493
GOTERM_BP_DIRECT	GO:0006511~ubiquitin-dependent protein catabolic process	USP36, RNF34, USP27X, USP16, CUL5, KLHL15, UBR3, KEAP1, UBE3B, CCAR1, HERPUD1, UFD1, ARIH1, RFFL, FBXO8, USP46, RNF20, NDFIP1, DTX3L, USP42, USP20, SMURF1, USP3, ITCH, PSMA3, PSMA4, MDM2, UBE2K, CACUL1, RNF166, CUL4B	0.000290296	31	2.6383	1037	283	19357	2.04472	0.643967	0.14747	0.147304
GOTERM_BP_DIRECT	GO:0072659~protein localization to plasma membrane	FYB1, PLEKHF1, SMURF1, TESC, RHBDF2, TSPAN33, TSPAN32, RAB10, GAK, EHD1, IKBKB, CACNB3, RAP2A, RAP1A, PACS1, FRMD8, TSPAN17, MYADM, SKAP1, SPTBN1, RAB8A	0.000389031	21	1.78723	1037	161	19357	2.43474	0.749439	0.172924	0.17273
GOTERM_BP_DIRECT	GO:0030097~hemopoiesis	CNN2, ASXL1, FLCN, EBP, MELK, GLRX5, ZNF160, RTKN2, PBXIP1, CDK13, OGT, KLF3	0.000612948	12	1.02128	1037	65	19357	3.44609	0.887063	0.233462	0.233199
GOTERM_BP_DIRECT	GO:0006351~transcription, DNA-templated	SMARCD1, KDM3A, CALCOCO1, KDM3B, CCNH, JMJD1C, WDR43, MTDH, POLR2C, POLR2E, KAT8, SUPT20H, PIAS3, CREBBP, FUS, FBXL19, AIP, PIAS2, ZEB2, ZEB1, FUBP3, KAT6B, KAT6A, POLR1D, HDGFL2	0.00065653	25	2.12766	1037	218	19357	2.14064	0.90329	0.233462	0.233199
GOTERM_BP_DIRECT	GO:0051301~cell division	RB1, ANAPC13, RALB, USP16, NUMA1, SSNA1, CDCA7, HNRNPU, PDS5A, NSL1, SKA2, CENPC, CHMP1B, ENSA, CNTRL, NEK2, BUB3, MARK4, DYNC1H1, CDK19, CDC7, ATAD3B, CKAP5, SIRT2, HAUS2, DYNC1LI1, KIF18B, ZFYVE19, SDE2, MPLKIP, ANAPC4, PHF13, ANAPC5, CEP63, MAPRE1, CDK13, LLGL2	0.000843718	37	3.14894	1037	385	19357	1.79391	0.950331	0.272751	0.272444
GOTERM_BP_DIRECT	GO:0045454~cell redox homeostasis	ERO1A, GCLC, SELENOS, GLRX3, TXNRD2, GLRX5, APEX1, GSR, NFE2L2	0.00178309	9	0.765957	1037	43	19357	3.90691	0.99825	0.451353	0.450845
GOTERM_BP_DIRECT	GO:0018105~peptidyl-serine phosphorylation	CAMK2D, MORC3, DYRK2, SYK, PDPK1, MAST2, STK39, CDC7, VRK3, MAPK13, HIPK2, IKBKB, MAPK8, RPS6KA5, AKT3, PBK, BCL2, MAPK1, PRKD2, PRKCQ, PKN1	0.00194334	21	1.78723	1037	183	19357	2.14204	0.999011	0.451353	0.450845
GOTERM_BP_DIRECT	GO:1903706~regulation of hemopoiesis	BRPF1, MEAF6, BRPF3, KAT6B, KAT6A	0.00198806	5	0.425532	1037	11	19357	8.4847	0.999157	0.451353	0.450845
GOTERM_BP_DIRECT	GO:0016567~protein ubiquitination	RNF34, CUL5, KLHL36, KLHL15, UBR3, KEAP1, CBLB, TNFAIP1, FBXO44, CCAR1, RNF135, RNF214, RNF113A, SOCS1, BTBD1, TRIM28, VPS11, FYN, ARIH1, DCAF10, DCAF11, TRIM22, KLHDC10, TRIM41, DTX3L, SMURF1, EIPR1, PJA2, CCNB1IP1, FBXL12, RNF145, ITCH, NFX1, ASB8, TSPAN17, SDE2, MDM2, TRIM14, ANAPC5, TRIM59, BCOR, RNF166, CUL4B, NFE2L2	0.0020416	44	3.74468	1037	508	19357	1.61677	0.999303	0.451353	0.450845
GOTERM_BP_DIRECT	GO:0051403~stress-activated MAPK cascade	IKBKB, MAPK8, TAOK2, MAPK1, MAPK13, MAP3K5	0.00207595	6	0.510638	1037	18	19357	6.22212	0.999384	0.451353	0.450845
GOTERM_BP_DIRECT	GO:0045893~positive regulation of transcription, DNA-templated	KDM5A, CALCOCO1, ATN1, RORC, CCAR2, CCAR1, IKBKB, TRIM28, KAT8, CD38, SUPT20H, TRIM22, CDK5RAP2, MAP3K5, MEF2C, DTX3L, TESC, AIP, ARID5B, KAT6B, KAT6A, IRF1, WAC, TRIM14, NUP98, SKAP1, KMT2E, SMARCD1, KDM3A, SP100, USP16, MEAF6, HDAC1, PBXIP1, MLLT3, RLF, TAF5L, BICRA, MTDH, BLOC1S2, EP400, RNF20, CREBBP, BRPF1, FUS, STAT1, PYHIN1, TRIP4, TDRD3, HIPK2, SMARCA4, KLF6, FUBP3, TRIP11, TCF3, PKN1, OG…	0.00215776	58	4.93617	1037	722	19357	1.49951	0.99954	0.451353	0.450845
GOTERM_BP_DIRECT	GO:0000082~G1/S transition of mitotic cell cycle	PPP6C, GPR132, CDKN1B, CUL5, RPS6, BCL2, CDC7, BCAT1, CACUL1, GSPT1, CUL4B	0.00253878	11	0.93617	1037	66	19357	3.11106	0.999882	0.50155	0.500986
GOTERM_BP_DIRECT	GO:0000398~mRNA splicing, via spliceosome	ZRSR2, DDX5, SF3A2, YTHDC1, NCBP2, RBM19, HNRNPU, DDX41, SART1, SNRNP40, RNF113A, PRPF3, CWC22, SNRNP27, SRSF4, HNRNPC, YJU2B, RBM5, SNRPB, RBM22, SF1	0.0030202	21	1.78723	1037	190	19357	2.06312	0.999979	0.565254	0.564618
GOTERM_BP_DIRECT	GO:0046777~protein autophosphorylation	CAMK2D, SYK, PDPK1, TXK, MINK1, STK39, EIF2AK2, OXSR1, MELK, EEF2K, IRAK1, TRIM28, STK24, GRK5, STK17B, STK26, TAOK2, FYN, PRKD2, NEK2	0.00345187	20	1.70213	1037	179	19357	2.08563	0.999995	0.585664	0.585005
GOTERM_BP_DIRECT	GO:0000209~protein polyubiquitination	RNF20, LRSAM1, SMURF1, AKTIP, AMBRA1, UBE3B, DDA1, RNF135, PSMA3, ITCH, PSMB4, PSMA4, UBR5, MDM2, BCL2, TPP2, TRIM14, BLMH, ARIH1, UBE2K, TRIM22, RNF166	0.00353552	22	1.87234	1037	206	19357	1.99349	0.999997	0.585664	0.585005
GOTERM_BP_DIRECT	GO:0018107~peptidyl-threonine phosphorylation	CAMK2D, MAPK8, DYRK2, PDPK1, CHEK1, STK39, BCL2, MAPK1, PRKD2, OXSR1, HIPK2	0.00393932	11	0.93617	1037	70	19357	2.93328	0.999999	0.585664	0.585005
GOTERM_BP_DIRECT	GO:0050793~regulation of developmental process	BRPF1, MEAF6, BRPF3, KAT6B, KAT6A	0.00395274	5	0.425532	1037	13	19357	7.17936	0.999999	0.585664	0.585005
GOTERM_BP_DIRECT	GO:0090161~Golgi ribbon formation	PRMT5, STX16, VTI1A, TRIP11, GCC2	0.00395274	5	0.425532	1037	13	19357	7.17936	0.999999	0.585664	0.585005
GOTERM_BP_DIRECT	GO:0006457~protein folding	ERO1A, HSPA4, TTC1, TBCC, MOGS, DNAJC1, NUDCD3, DNAJB6, KHSRP, TBCE, SACS, ANP32E, CDC37L1, P4HB, GNB5, AHSA2P, ATF6, PFDN6, PPID, MPDU1	0.00439972	20	1.70213	1037	183	19357	2.04004	1	0.621956	0.621256
GOTERM_BP_DIRECT	GO:0010543~regulation of platelet activation	FUNDC2, SYK, GNAQ, TXK	0.00454748	4	0.340426	1037	7	19357	10.6665	1	0.621956	0.621256
GOTERM_BP_DIRECT	GO:0008333~endosome to lysosome transport	PXK, PLEKHF1, DTX3L, AKTIP, STX8, M6PR, VPS11, SCYL2, RAB7A	0.0047474	9	0.765957	1037	50	19357	3.35994	1	0.625251	0.624547
GOTERM_BP_DIRECT	GO:0043488~regulation of mRNA stability	FXR1, PSMA3, RNASEL, PSMB4, PSMA4, FXR2, PSMC6, APEX1, KHSRP, ZFP36L1	0.0054809	10	0.851064	1037	62	19357	3.0107	1	0.696074	0.695291
GOTERM_BP_DIRECT	GO:0000122~negative regulation of transcription from RNA polymerase II promoter	RB1, KDM5A, ZMYND8, ZBTB26, ATN1, RORC, HNRNPU, FASLG, PRDM1, SLA2, PHF6, FLCN, TRIM28, SIN3A, ZNF248, JARID2, ZNF641, PIAS3, MEF2C, TGIF2, ARID5B, YWHAZ, SIRT2, SREBF2, DUSP22, ZEB2, ZEB1, IFNG, NFX1, ZNF439, IRF8, ZNF557, FLYWCH1, PPID, ZNF550, SP100, ZNF274, DDX5, RPL10, HDAC1, ZNF8, ZNF25, MTDH, MNT, ATXN1, ATXN1L, MIER1, HIVEP1, MSC, LYAR, BPTF, ZBTB17, CREBBP, STAT1, IRF2BP2, SUPT5H, KLF3, …	0.00622086	72	6.12766	1037	983	19357	1.36722	1	0.762806	0.761948
GOTERM_BP_DIRECT	GO:0042542~response to hydrogen peroxide	STK24, PDCD10, STAT1, CASP3, STK26, CAT, BCL2, FYN	0.00733372	8	0.680851	1037	43	19357	3.47281	1	0.783453	0.782572
GOTERM_BP_DIRECT	GO:0051092~positive regulation of NF-kappaB transcription factor activity	USP14, MTPN, RTKN2, EIF2AK2, TRAF2, MTDH, IKBKB, RPS6KA5, CD40LG, IRAK1, SLCO3A1, CAT, TRIM14, ADAM8, PRKD2, PRKCQ, ERC1, TRIM22	0.00735632	18	1.53191	1037	165	19357	2.03633	1	0.783453	0.782572
GOTERM_BP_DIRECT	GO:0006397~mRNA processing	RBM38, RNASEL, SF3A2, ZRANB2, PUS1, THOC5, VIRMA, SUPT6H, CCAR2, THOC7, ZFP36L1, PAN3, FAM172A, PRPF3, KHSRP, XRN2, ACIN1, SNRNP27, SRSF4, NSRP1, RBM5, SUGP1	0.00747666	22	1.87234	1037	220	19357	1.86663	1	0.783453	0.782572
GOTERM_BP_DIRECT	GO:0034599~cellular response to oxidative stress	RAD52, SETX, MAPK8, SELENOS, PRKRA, GSR, KEAP1, PYCR2, STX2, SIRT2, SLC25A24, NFE2L2	0.0078215	12	1.02128	1037	89	19357	2.51681	1	0.783453	0.782572
GOTERM_BP_DIRECT	GO:0006412~translation	HBS1L, HARS1, RPL32, RPL10, RPS7, RPL31, MRPS14, MRPS12, RPS6, IGHMBP2, MRPL17, GATB, EIF2AK2, MRPL14, MRPL37, GSPT1, RPS4X, RPS28, MRPL1, TBCE, RPL36, RPL26L1	0.00785885	22	1.87234	1037	221	19357	1.85819	1	0.783453	0.782572
GOTERM_BP_DIRECT	GO:0006338~chromatin remodeling	RB1, KDM5A, SMARCD1, ZNF274, HDAC1, DEK, NPM3, SMARCA4, BICRA, YEATS2, BCL7C, MIER1, EP400, BCOR, HNRNPC, JARID2, MORC2, EZH1, BPTF	0.00801877	19	1.61702	1037	180	19357	1.97034	1	0.783453	0.782572
GOTERM_BP_DIRECT	GO:0006357~regulation of transcription from RNA polymerase II promoter	RB1, ZNF331, CCNH, ZBTB26, RORC, JMJD1C, PRDM1, IKZF2, ZMIZ1, ZNF605, SUPT20H, ZNF841, DDX17, PIAS3, MEF2C, ZNF160, ARID5B, PIAS2, SUB1, ZSCAN21, ZNF439, ZNF557, PFN1, ATF6, HDGFL2, ZNF432, ZNF551, HOMEZ, ZNF550, ZNF274, DDX5, ZNF394, EPAS1, TSHZ1, ZNF24, ZNF25, RLF, TAF5L, MTDH, HIVEP1, ZNF426, MSC, ZNF267, BPTF, ZBTB17, BRPF1, BRPF3, FUS, IRF2BP2, SUPT5H, SMARCA4, MLLT10, SP2, YEATS2, REL, MDM2…	0.00809436	115	9.78723	1037	1711	19357	1.25461	1	0.783453	0.782572
GOTERM_BP_DIRECT	GO:0000381~regulation of alternative mRNA splicing, via spliceosome	FXR1, RBM38, DDX17, DDX5, FXR2, FAM172A, YTHDC1, HNRNPU, NSRP1, RBM5	0.00827429	10	0.851064	1037	66	19357	2.82823	1	0.783453	0.782572
GOTERM_BP_DIRECT	GO:0016573~histone acetylation	CREBBP, MEAF6, YEATS2, BRPF3, KAT6B, KAT6A, EP400, KAT8, TAF5L	0.00851751	9	0.765957	1037	55	19357	3.05449	1	0.783453	0.782572
GOTERM_BP_DIRECT	GO:0006099~tricarboxylic acid cycle	SUCLA2, MDH1, IDH2, OGDH, IDH3B, SDHB, DHTKD1	0.00859243	7	0.595745	1037	34	19357	3.84307	1	0.783453	0.782572
GOTERM_BP_DIRECT	GO:0045732~positive regulation of protein catabolic process	ITCH, CDKN1B, NDFIP1, RHBDD3, SMURF1, VPS11, UBR3, STX5, MSN, CBLB, CUL4B, RAB7A	0.00920661	12	1.02128	1037	91	19357	2.4615	1	0.813692	0.812777
Top 40 GO terms most significantly enriched in C3 of P7
Category	Term	Genes	PValue	Count	%	List Total	Pop Hits	Pop Total	Fold Enrichment	Bonferroni	Benjamini	FDR
GOTERM_BP_DIRECT	GO:0048278~vesicle docking	NDRG4, SYT1, STX16, CEP83, STX4, TSNARE1, STX3, STX2, BVES, STX10	0.000214091	10	0.364033	2152	21	19357	4.28328	0.703763	0.916721	0.916721
GOTERM_CC_DIRECT	GO:0070062~extracellular exosome	NCKAP1, IL1RN, PITPNA, AQP5, NUDT5, ICAM1, H2AC11, ISLR, PSMD7, ALCAM, RUSC2, BPIFA2, DIP2B, PRKCI, PRKCB, CACNA2D1, KRT1, HLA-B, SYTL1, P3H1, KRT7, MOGS, SCRIB, RNASE1, HLA-E, SLPI, RPL24, PSME2, PADI2, ATP6V0D1, GPLD1, PLBD2, PLPP1, SPTBN4, AARS1, CRABP2, STXBP1, STXBP2, TPRG1L, SLC5A1, EVPL, PPL, SLC5A5, CD79B, PCBP3, S100A16, SLAMF6, SFN, APOE, CD14, ST3GAL1, TSPAN1, ARSB, VASP, NAPSA, GSTM2,…	2.96186e-05	303	11.0302	2266	2219	20587	1.24056	0.0288971	0.0178278	0.0177558
GOTERM_CC_DIRECT	GO:0005769~early endosome	RET, FKBP15, MLC1, PTPN23, RAB22A, AP4M1, RABGEF1, AKT2, TRIM3, TOM1, TMEM108, AP1S3, WASHC3, APPL1, ARRDC4, RUBCN, DTX3L, VPS33A, LMTK2, NIPA2, RHOB, ZFYVE16, KIF16B, RAB38, ATP6V0D1, PLPP2, TLR4, VAMP3, MGRN1, PSEN2, VPS26A, ADRB2, SLC5A1, PHB, SLC30A10, RAP1GAP, FGD5, APOE, ATP9A, AP1M1, VPS16, NTRK1, NTRK2, F8A1, VCAM1, ST8SIA2, MIB2, HPS6, TMEM230, CD4, MYO1B, TF, NEURL3, SNX15, VIPAS39, RAB…	3.60158e-05	59	2.1478	2266	310	20587	1.72911	0.0350281	0.0178278	0.0177558
GOTERM_CC_DIRECT	GO:0016020~membrane	TMEM200A, NPIPB13, NPIPB12, CLDN1, NYNRIN, PSMD7, DIP2B, VSTM4, BVES, IER3, SCRIB, RC3H2, UNC13D, SYTL2, NUP93, ADCY9, CLDN3, BIN1, ORAI3, RPL24, PSME2, PI4K2A, ABCB7, FAXDC2, PDGFA, ABCB8, SLC5A1, SLC30A10, SLC5A5, CYB5R2, FAM171A2, CHST10, CHST15, ST3GAL1, MYH7B, NGFR, PRRT3, JAG1, FZD5, FZD6, EIF2AK3, TYSND1, XKR8, FA2H, SLC6A6, LAS1L, FAT1, FNDC10, TMEM225B, XKR4, PAM, NOX1, RET, LPCAT1, TMEM…	6.66266e-05	480	17.4736	2266	3739	20587	1.16632	0.0638341	0.0219868	0.0218979
GOTERM_CC_DIRECT	GO:0005829~cytosol	PNMT, NCKAP1, ANKLE1, WIPF1, FRMPD1, TESK1, PHAX, BACH2, RRP8, RABGEF1, PSMD7, AKT2, FAM110B, AKT1, PIP4K2B, MPV17, AP1S3, PKNOX1, ANKS1B, IER3, STARD3, ATG3, PRKCI, PRKCB, CSNK2A3, DNAAF1, DAPK3, ATG10, WDR73, ATG14, UNC13D, NUP93, ZFYVE16, BIN1, TEP1, CLNS1A, HMBS, RPL24, PLBD1, SPIN2B, PSME2, PADI2, NHLRC1, ATF5, PI4K2A, HOXB5, GNE, TPH1, CRABP2, ANAPC16, VPS26A, PLA2G6, ANAPC10, POU5F1B, PPP4…	9.29557e-05	684	24.8999	2266	5521	20587	1.12557	0.0879226	0.0230065	0.0229136
GOTERM_BP_DIRECT	GO:0006886~intracellular protein transport	C17ORF75, AP2A1, SNX11, AP2A2, RAB22A, AP4M1, AP1G2, TMED1, AP1S3, EVI5L, TBC1D22A, TBC1D22B, VPS33A, VPS33B, SYTL1, TIMM21, SORCS2, SYTL3, RHOB, SYTL2, RABL3, RAB38, TSNARE1, ARF5, NAPA, TMED10, ARL6, STX16, STXBP1, STXBP2, USO1, VPS26A, SNX33, STX10, SNX2, GRPEL1, TBC1D13, STX4, STX3, STX2, RAB6B, EXPH5, AP1M1, VPS16, VTI1B, DNAJC19, NGFR, SYNRG, LAPTM5, IFT22, SEC23IP, XPOT, SNX15, IFT27, VIPA…	0.000385866	58	2.11139	2152	327	19357	1.59542	0.888409	0.916721	0.916721
GOTERM_CC_DIRECT	GO:0005737~cytoplasm	JRK, ANKLE1, TESK1, ADARB2, CLDN1, CAPN15, GCSH, RNF112, ALKBH4, UBASH3B, SOX15, ZC3H12A, RAVER2, CDK20, AKT1, MPV17, DIP2B, PKNOX1, ANKS1B, STARD3, PRKCI, CXADR, MBNL2, PRKCB, DAPK1, DNAAF1, DAPK3, SOX13, RFX2, ISL1, SYTL2, CLDN3, BIN3, BIN1, TEP1, LRATD2, HMBS, RPL24, PSME2, PADI2, GPLD1, OTULINL, GNE, CRABP2, ANAPC16, FAXDC2, TPRG1L, SLC5A5, PPP4C, HLCS, S100A16, SFN, ATG7, PPARGC1A, VPS16, MY…	0.000420751	689	25.0819	2266	5634	20587	1.11105	0.340736	0.0752881	0.0749839
GOTERM_CC_DIRECT	GO:0005794~Golgi apparatus	GALNT12, GALNT14, ATP8A2, DCLRE1C, GALNT16, GALNT15, CIB1, ZDHHC2, FGFRL1, AKR7A2, CAPN8, DACH1, STS, CHEK2, HABP4, EPHB2, TGM4, PSKH1, PAQR8, FBXW8, SLC30A5, VPS33B, COG2, HLA-B, LMTK2, GOLGA8O, MIF4GD, TPST2, SLPI, RAB34, AKAP9, S100A3, AJUBA, EMID1, NECAB3, TMED10, SLC35D1, PSEN2, GLT8D2, ADRB2, SLC30A10, FUT4, FUT3, DPP7, CHST10, APOE, CD14, B4GALNT3, ST3GAL1, RAB6B, ARSB, AP1M1, VTI1B, SLC10…	0.000456291	161	5.86094	2266	1131	20587	1.29329	0.363539	0.0752881	0.0749839
GOTERM_BP_DIRECT	GO:0042908~xenobiotic transport	ABCC3, SLC22A3, SLC15A2, SLC47A1, ABCA3, ABCC5, SLC22A18, ABCA8, ABCC10, SLC18A1	0.000484098	10	0.364033	2152	23	19357	3.91082	0.936156	0.916721	0.916721
GOTERM_BP_DIRECT	GO:0060271~cilium assembly	LAMA5, INTU, ARL6, TRAF3IP1, DNAH5, DYNLT2B, CEP164, PLA2G3, ASAP1, PTPN23, PRICKLE1, ABLIM1, TCTN2, NPHP3, BBS5, CFAP20, BBS4, IQCB1, BBS1, CFAP52, FBXW8, DNAAF1, RFX2, PARVA, CFAP410, DYNLL2, TMEM231, ATAT1, IFT22, TMEM17, IFT43, RILPL2, RP2, RILPL1, TMEM216, IFT27, CEP83, B9D1, IFT46, ATP6V0D1, CIBAR1, CCNO, CILK1	0.000685103	43	1.56534	2152	228	19357	1.6964	0.979638	0.93699	0.93699
GOTERM_BP_DIRECT	GO:0006493~protein O-linked glycosylation	GALNT7, GALNT12, GALNT6, GALNT14, GALNT5, GALNT16, GALNT15, B3GALT6, B3GALT5, POMGNT2, FUT4, FUT3, B3GALT1, PGM3, B3GNT3, GCNT3, A4GALT, FKTN	0.00082467	18	0.65526	2152	67	19357	2.41654	0.990792	0.93699	0.93699
GOTERM_CC_DIRECT	GO:0098794~postsynapse	C1QB, C1QA, GSK3A, STXBP1, LRRK2, AP2A1, AP2A2, AGER, CPLX1, AKT1, STX4, S1PR2, STX3, NCDN, EPHB2, GABRE, APPL1, SNCA, SLC6A17, NGDN, ZNF804A, DYNLL2, ZDHHC15, P2RX5, TFR2, P2RX1, CAMK4, ROR2	0.00149986	28	1.01929	2266	135	20587	1.88433	0.773719	0.19064	0.189869
GOTERM_CC_DIRECT	GO:0005765~lysosomal membrane	IFITM1, VLDLR, ABCC10, SLC2A8, ANXA6, MFSD1, AP1S3, ACP3, BORCS8, BORCS6, UBXN6, BORCS5, STARD3, MREG, DTX3L, SPHK2, MMD, VPS33A, VPS33B, TFEB, HLA-B, CYB561A3, ITFG2, TMEM175, COL6A1, SPNS1, DAGLB, ATP6V0D1, GPLD1, SLC29A3, PI4K2A, ARL8A, SIDT2, ARL8B, GRN, AHNAK, PSEN2, CD1D, GNAI1, NEU3, ZNRF2, GNA11, SLC15A3, SLC15A4, TSPAN1, AP1M1, VPS16, VTI1B, ABCA3, CCZ1, LAPTM5, GLMP, TMEM192, HPS6, CP, …	0.00154052	62	2.25701	2266	379	20587	1.48623	0.78266	0.19064	0.189869
GOTERM_BP_DIRECT	GO:0060828~regulation of canonical Wnt signaling pathway	AMER2, CCNY, CTNND2, LRRK2, GPC3, GSKIP, CCNYL1, FAM53B, BTRC, CDK14, PPP1CA	0.00180975	11	0.400437	2152	32	19357	3.09199	0.999966	1	1
GOTERM_BP_DIRECT	GO:0015031~protein transport	MCFD2, GPR89A, KDELR1, CETN3, MLC1, PHAX, PTPN23, HK1, SERP2, AP4M1, DUOXA1, DENND10, TRIM3, TOM1, TMED1, NPIPA1, AP1S3, SEC62, BBS5, BBS4, WASHC3, ARRDC4, MAMDC4, AMN, SLC15A2, DTX3L, VPS33A, RHBDF2, VPS33B, VPS37C, COG2, ATG10, VPS37D, NUP93, RINT1, RP2, RILPL1, GORASP1, ATG4C, RAB38, KDELR2, SEC22A, SFT2D1, ARL8A, ARL8B, EXOC1, ENY2, AP5Z1, STXBP1, MVP, STXBP2, SNX33, MTM1, SELENBP1, FHIP1B, V…	0.00186431	69	2.51183	2152	431	19357	1.44002	0.999975	1	1
GOTERM_BP_DIRECT	GO:0030335~positive regulation of cell migration	RET, CD274, GRN, CSF2, FAM89B, TRADD, PDGFA, TWIST1, CIB1, AIF1, CLDN1, PPM1F, GNAI2, GPNMB, CLEC7A, PODXL, AKT2, PDGFD, PDPN, CCL3, GCNT2, ITGAX, CTSH, STX4, EPHB2, CCN1, SERPINB3, TCAF2, EDN1, SEMA6A, MMP7, SMAD3, MCAM, MMP2, DAPK3, SEMA4C, ADRA2A, PTK2, CLDN3, CASS4, ITGA6, HPSE, ROR2, TDGF1, FERMT2, SMIM22	0.00200105	46	1.67455	2152	262	19357	1.57926	0.999989	1	1
GOTERM_BP_DIRECT	GO:0008333~endosome to lysosome transport	DTX3L, MGRN1, VPS33A, ADRB2, ATG14, HK1, RHOB, MTM1, BIN1, FHIP1B, EPG5, VIPAS39, GPRASP1, VPS16	0.00258639	14	0.509647	2152	50	19357	2.51857	1	1	1
GOTERM_CC_DIRECT	GO:0031410~cytoplasmic vesicle	CD164L2, C17ORF75, CHIC1, WIPF1, LRRK2, CTSZ, TESK1, MLC1, WASL, STON2, RND3, AP2A2, AP4M1, SPRED1, RUSC2, RAC3, SLC39A4, APPL1, SERPINB3, PDPK1, SLC30A5, PIFO, RNASE6, RHOB, ADGRF1, RP2, TFR2, TBC1D7, BTK, PI4K2A, GRAMD1A, TGFA, SNX33, RHOBTB2, ADD2, ALS2CL, GPNMB, PDPN, ESD, RAB6B, AP1M1, DMTN, DENND4A, UQCC1, LAPTM5, TRAPPC8, TMEM198, CLCN7, TF, FLACC1, AMOTL2, TECPR1	0.002809	53	1.92938	2266	321	20587	1.50004	0.93826	0.293758	0.292571
GOTERM_BP_DIRECT	GO:0016192~vesicle-mediated transport	NAPA, SPTBN4, MCFD2, INTU, AP5Z1, ARL6, STX16, STXBP1, STXBP2, MLC1, AP2A1, PRICKLE1, STON2, AP2A2, AP4M1, RABGEF1, AP1G2, STX4, AP1S3, STX2, BVES, AP1M1, VTI1B, PRKCI, YIPF1, SYT1, VPS33A, VPS33B, CCZ1, SYT17, SYT6, SYTL2, SYT10, IFT27, PLIN3, RAB38, TSNARE1, CNIH2, ERGIC2, SFT2D1, ARF5, VAMP3	0.00291394	42	1.52894	2152	238	19357	1.58733	1	1	1
GOTERM_CC_DIRECT	GO:0036064~ciliary basal body	INTU, TRAF3IP1, DCTN1, CETN3, PTPN23, PSMB4, AKT1, MARK4, BBS5, CFAP20, BBS4, CDKL5, FBXW8, WHRN, PIFO, CFAP410, TUBG1, PTK2, TTLL4, RILPL2, RP2, RILPL1, TTLL1, TBC1D7, AGBL2, B9D1, IFT46, CIBAR1, CILK1, TTLL9, GAS8	0.00296725	32	1.16491	2266	169	20587	1.72027	0.947237	0.293758	0.292571
GOTERM_CC_DIRECT	GO:0005764~lysosome	DOC2A, LRRK2, CTSZ, MLC1, CTSS, STS, TRIM29, MPZ, ACP5, CTSH, MFSD1, EPG5, ACP3, SFTPB, RUBCN, MANBA, DTX3L, VPS33A, VPS33B, RNASE6, PRSS16, TMEM175, UNC13D, PLA2G15, RRAGC, NAAA, PLBD1, RAB38, SIDT2, ARL8B, GRN, PRCP, VPS26A, CD1D, ADRB2, GLB1L2, NEU3, SNX2, ARSG, ARSB, VPS16, SNCA, NAPSA, LAPTM5, GLMP, TMEM192, GALNS, RAB9A, MAN2B1, HPSE, ITM2C	0.00365137	51	1.85657	2266	310	20587	1.49466	0.973257	0.328624	0.327296
GOTERM_BP_DIRECT	GO:0006355~regulation of transcription, DNA-templated	ZNF570, HDAC10, WWC1, NAB2, JADE3, EFEMP1, ZNF81, SOX15, RUVBL2, CHEK2, ZNF726, SCMH1, WWC3, ZNF826P, ZNF844, ZNF205, ZNF688, SOX6, ARID2, PKNOX1, ZNF841, PDE8A, C2ORF81, ZNF563, ZNF562, TLE1, ZNF283, ZNF282, ZBTB38, ZNF281, DAPK3, RFX2, SOX13, ZNF10, SOX11, FOXP3, RUNX2, ZNF90, ZNF717, SPIN2B, TRIM16, LRIF1, ATF5, AJUBA, L3MBTL1, HOMEZ, ZNF154, ZNF550, L3MBTL2, ZNF790, CRABP2, PHB, FOXO4, KRBA1,…	0.00372596	136	4.95086	2152	974	19357	1.25596	1	1	1
GOTERM_BP_DIRECT	GO:0016311~dephosphorylation	DUSP4, DUSP3, PSPHP1, DUSP28, DUSP18, PPP1CA, NT5C, PPP3CB, PGP, PXYLP1, INPP5K, ACP5, ACP3, FBP1	0.00374989	14	0.509647	2152	52	19357	2.4217	1	1	1
GOTERM_CC_DIRECT	GO:0098978~glutamatergic synapse	PRR7, DOC2A, PLXND1, DGKB, LRRK2, GRIK5, ITGB3, GRIK3, PPP2R2A, ARHGAP39, WASL, GRM2, PPP3CB, EEF2K, AKT1, RAC3, EPHB2, APPL1, GUCY1A1, GRID2, PRKCI, CDKL5, SLC6A17, DAPK1, NGDN, SCRIB, DYNLL2, ADRA2A, GRIP2, DNM1, ADORA2B, BIN1, AKAP9, ROR2, NAPA, LAMA5, CTTNBP2, STXBP1, TPRG1L, ASAP1, ABHD17C, CPLX1, RELA, ARHGAP22, SLITRK2, MAL2, STX4, STX3, APOE, PAK3, KCNJ2, CACNG5, NTNG2, SYT1, PCDH8, BAIAP…	0.00424166	64	2.32981	2266	411	20587	1.41472	0.985126	0.347874	0.346469
GOTERM_BP_DIRECT	GO:0043087~regulation of GTPase activity	NTRK2, PLXND1, DAB2IP, CBLB, RASAL3, ARHGAP6, PTK2, RAP1GAP, FGD3, FGD4, FGD5, ALS2CL, SIPA1L1, RASA3, EVI5L, AJUBA, BVES, CRK, SBF2, PRKG1	0.00481176	20	0.728067	2152	91	19357	1.9769	1	1	1
GOTERM_CC_DIRECT	GO:0030133~transport vesicle	CPA3, OVGP1, PCSK1, EXOC3L1, EDN1, YIPF1, TMED10, GALNT15, KDELR1, USO1, LAPTM5, RABEPK, FGFRL1, TMEM187, AP1G2, PLIN3, RAB9A, CHP1, KDELR2, CD55, VAMP3	0.00513365	21	0.76447	2266	99	20587	1.92716	0.993875	0.347874	0.346469
GOTERM_CC_DIRECT	GO:0000139~Golgi membrane	GALNT12, B4GALT3, ST6GALNAC1, GALNT14, GPR89A, ATP8A2, STEAP4, B4GALT1, CHPF, GALNT16, GALNT15, KDELR1, LRRK2, PGAP4, LPCAT1, ZDHHC2, RND3, PCSK4, AP1G2, MAN1A2, GRM6, B3GALT1, CHP1, AP1S3, A4GALT, SLC35A5, HS3ST3B1, PRKCI, COG2, HLA-B, NOSIP, SLC39A13, PJA2, ZDHHC15, HLA-E, TAPBP, TPST2, GORASP1, B3GNT3, FAM20C, PXYLP1, CHST1, KDELR2, PI4K2A, RNF121, CHST3, UBIAD1, TMED10, STX16, USO1, PSEN2, PD…	0.00554813	96	3.49472	2266	669	20587	1.3037	0.995946	0.347874	0.346469
GOTERM_CC_DIRECT	GO:0001726~ruffle	NCKAP1, WIPF1, ASAP3, COBL, LAYN, CAPG, S100B, BAIAP2, AIF1, RAB22A, MTM1, FGD3, FGD4, FGD5, PODXL, PALLD, PDPN, INPP5K, RAB5A, TLR4, APPL1	0.00576915	21	0.76447	2266	100	20587	1.90789	0.996746	0.347874	0.346469
GOTERM_BP_DIRECT	GO:0009653~anatomical structure morphogenesis	CPM, FOXC1, CST6, SIX4, SOX15, SIX2, GPC3, IGF2BP3, IGF2BP2, IER3, PHLDA3, FOXB1, FOXD2, SMAD3, MCAM, SIAH1, SOX13, SOX11, TBX19, SMAD5, SFRP5, RCAN3, FAT1, TRIM13, ERVW-1, EZH1, HOXB5	0.00590645	27	0.98289	2152	140	19357	1.73473	1	1	1
GOTERM_CC_DIRECT	GO:0010008~endosome membrane	RET, SLC46A1, ATP8A2, WDR83, VPS26A, CD1D, ADRB2, ABHD17C, RABEPK, RAB22A, RHOBTB2, ZNRF2, SNX2, AP1G2, TMEM108, TOM1, CD14, NCDN, SLC15A3, SBF2, GPR135, APPL1, VPS16, NTRK1, AMN, ABCC5, VPS33A, VPS33B, VPS37C, HLA-B, VPS37D, TMEM175, RHOB, FIG4, MYO1B, TF, TRAF6, PLIN3, TAB3, LAMTOR2, ATP6V0D1, RAB5A, TLR4	0.00616825	43	1.56534	2266	258	20587	1.5142	0.997814	0.347874	0.346469
GOTERM_CC_DIRECT	GO:0030027~lamellipodium	NCKAP1, FAM89B, PLXND1, TESK1, CIB1, CAPG, WASL, AIF1, FGD3, FGD4, ABLIM1, FGD5, PSTPIP1, SNX2, PODXL, PDPN, AKT1, RAC3, STX4, STX3, STX2, VASP, SCRIB, PARVA, PTPN13, BAIAP2, NRBP1, SSH1, ACTA2, ARHGAP31, ABI2, PALLD, FAT1, AJUBA	0.00630001	34	1.23771	2266	192	20587	1.60883	0.998083	0.347874	0.346469
GOTERM_CC_DIRECT	GO:0005743~mitochondrial inner membrane	NDUFA13, DHFR2, NDUFA11, TAMM41, LRRK2, MCUB, MRPL38, DUSP18, MICOS13, MAIP1, MRPL32, LETM2, MRPL4, MRPL2, NNT, MPV17, MRPL9, CHCHD1, MRPS26, MRPS24, SPHK2, MRPS18B, MRPS2, NME4, NDUFC1, MRPL46, HADHB, IMMP1L, HADHA, GPD2, CHDH, SPNS1, PPIF, MICU3, L2HGDH, SMIM20, MRPS35, ABCB7, SLC41A3, TIMM13, PSEN2, ABCB8, PHB, MRPL12, MRPL57, COX5A, PARL, UCP2, THEM4, SLC25A21, CYC1, SLC25A20, NDUFV2, SLC25A2…	0.00632498	72	2.62104	2266	481	20587	1.35994	0.99813	0.347874	0.346469
GOTERM_CC_DIRECT	GO:0001650~fibrillar center	SMARCB1, SP140, USO1, TIMM13, MRI1, OTP, AGER, RERG, SELENBP1, ZNRF2, SESN1, PAK6, IP6K1, CHCHD1, JAZF1, UTP15, PTPN13, TRERF1, ARHGAP33, CDK7, TRAF4, EIF3L, CAMK4, POLR1C, NOP53, CILK1, HOXB5	0.00686673	28	1.01929	2266	150	20587	1.6959	0.99891	0.357793	0.356347
GOTERM_BP_DIRECT	GO:0006012~galactose metabolic process	SLC35A2, B4GALT1, CHST1, GALM, GALK1	0.00735887	5	0.182017	2152	8	19357	5.62181	1	1	1
GOTERM_BP_DIRECT	GO:0007010~cytoskeleton organization	LIMD1, PLD2, FGD3, UGT8, FGD4, ABLIM1, FGD5, EPB41L3, CCL3, PAK6, APOE, PDZD8, PACSIN1, PRKCI, ZRANB1, SEMA6A, DMTN, KRT4, GPR35, CFAP410, KISS1, ABI2, BIN1, KRT16, PALLD, ELMO2, AJUBA, NECTIN2	0.00851973	28	1.01929	2152	151	19357	1.66793	1	1	1
GOTERM_BP_DIRECT	GO:0016055~Wnt signaling pathway	AMER2, GSK3A, ARL6, TGFB1I1, CTNND2, LRP4, TMEM131L, APCDD1, GRK5, RNF138, GSC, DACT3, FAM53B, NPHP3, RAC3, BTRC, RSPO4, WNT4, ZBED3, CSNK1G3, WNT10B, ZRANB1, TLE1, ETV2, AXIN2, WNT9A, TMEM198, CCNY, GID8, AMOTL2, NOTUM, CDK14, FERMT2, CSNK1G1	0.00916632	34	1.23771	2152	195	19357	1.56834	1	1	1
GOTERM_BP_DIRECT	GO:0009314~response to radiation	NTRK1, ANGPT2, MMP2, ITGB3, PENK, CCR4, FOXP3, CDC25A, FANCG	0.00926716	9	0.32763	2152	28	19357	2.89121	1	1	1
GOTERM_BP_DIRECT	GO:2000562~negative regulation of CD4-positive, alpha-beta T cell proliferation	CD274, TWSG1, XCL1, CBLB, FOXP3, LGALS9B	0.0100833	6	0.21842	2152	13	19357	4.15149	1	1	1
GOTERM_BP_DIRECT	GO:0033619~membrane protein proteolysis	RET, NAPSA, CLPP, CTSH, SPPL3, PARL	0.0100833	6	0.21842	2152	13	19357	4.15149	1	1	1
GOTERM_CC_DIRECT	GO:0005739~mitochondrion	NDUFA13, DHFR2, NDUFA11, TAMM41, MICOS13, ALKBH7, MICOS10, TMEM143, GCSH, AKR7A2, CHCHD2, CSKMT, SESN2, FAM110B, AKT1, ZNF205, MPV17, ACAD10, CHCHD1, NUDT13, SLC25A46, TGM2, IER3, STARD3, MIGA1, OXSM, NGDN, MRPS18B, MUL1, CFAP410, CLPP, GPD2, FDX1, PPIF, CMPK2, RAB38, SPATA18, PI4K2A, PIF1, AARS1, ENY2, NDRG4, ABHD4, ABCB7, MAOA, DIABLO, STXBP1, SP140, AK2, ABHD8, ABCB8, PHB, MRPL12, PLA2G6, COX7…	0.0104993	187	6.80743	2266	1440	20587	1.17981	0.999971	0.502474	0.500444

### Sheet: Table S2
Table S2. Materials of home-made superhydrophobic paint
Reagent or Material	Source	Catalog No.
Polystyrene (chip substrate)	BASF	PS 158K
8 well dish	Thermo fisher	167064
1H, 1H, 2H, 2H-perfluorooctyltriethoxysilane	Sigma-Aldrich	51851-37-7
absolute ethanol	Sangon	64-17-5
titanium oxide nanoparticles	Sigma-Aldrich	13463-67-7
TiO2 powder	Degussa	P-25

### Sheet: Table S3
Table S3. Components of automated single-cell distribution instrument
Reagent or Material	Source	Catalog No.
CellTram vario	Eppendorf	5176 000.033
Borosilicate glass	SUTTER	B100-75-10
Graphics card	NVIDIA	GeForce RTX 3080
Objective lens	Olympus	MPLN10X
LED light source	Daheng Optics	GCI-060411
CMOS digital camera	Daheng Optics	MER-U3-L
K9 plano-convex lens	Daheng Optics	GCT-L010109
45° mirror holder	Daheng Optics	GCT-0806
Precision linear stage modules	Daheng Optics	GCD-202150M
Stepper motor controller	Daheng Optics	GCD-040102M
Double glued Achromatic lens	Daheng Optics	GCL-010612
Reinforced aluminum reflector	Daheng Optics	GCC-102106
Optical shading cylinder	Daheng Optics	GCT-032001
Optical lens holder	Daheng Optics	GCT-086204
Optical coaxial adjustment bracket	Daheng Optics	GCT-020114
Optical V-shaped gripper	Daheng Optics	GCM-060203M
Optical fixed base	Daheng Optics	GCM-3011M
Optical Support Post	Daheng Optics	GCM-030104M

### Sheet: Table S4
Table S4. Reagents and kits used in FascRNA-seq
Reagent or kit	Source	Catalog No.
BSA	amresco	5320C182
PBS	Gibco	C10010500BT
RPMI 1640	Gibco	C22400500BT
DMEM	Gibco	C11995500B7
FBS	Gibco	10091-148
Penicillin and Streptomycin	Thermo fisher	15140-122
0.25% Trypsin-EDTA (1×）	Gibco	25200-072
Dynabeads M-270	Thermo fisher	65305
Nuclease-Free water	Ambion	AM9932
Tris-HCL	Thermo fisher	T11493
Sarkosyl	Thermo fisher	S8100
DTT	Thermo fisher	10708984001
SSC	Thermo fisher	15557-044
Maxima H RT	Thermo fisher	EP0751
dNTP mix	Clontech	639125
RNase inhibitor	Ambion	AM2682
SDS	Sigma-Aldrich	L4522
Tween-20	Amersco	0777
HotStart Readymix	Kapa Biosystems	KK2602
AMPure Beads	Beckman Coulter	A63880
Qubit dsDNA HS Assay Kit	Invitrogen	Q32854
Ultra Ⅱ DNA Library Prep Kit	NEBNext	E7645S

### Sheet: Table S5
Table S5. The primers and barcode sequences of FascRNA-seq
Primer name	Primer sequence	Length	Modification
TSO	AAGCAGTGGTATCAACGCAGAGTGAAT/rG/ /rG//iXNA_G/	30
TSO primer	AAGCAGTGGTATCAACGCAGAGT	23
P7 primer	CAAGCAGAAGACGGCATACGA*G	22
Biotin-modified P7 primer	CAAGCAGAAGACGGCATACGA*G	22	5`Biotin
Adaptor	GATCGGAAGAGCACACGTCTGAACTCCAG TC/ideoxyU/ACCTCTTTCCCTACACGACGCT CTTCCGATCT	64
Read1-P5 primer	AATGATACGGCGACCACCGAGATCTACAC TCTTTCCCTACACGACGCTCTTCCGATCT	58
P1-A (Sample index)	TTTTTTTCAAGCAGAAGACGGCATACGAGATCGTGATGTGACTGGAGTTCAGACG	55	5`Biotin
P1-B (Sample index)	TTTTTTTCAAGCAGAAGACGGCATACGAGATACATCGGTGACTGGAGTTCAGACG	55	5`Biotin
P1-C (Sample index)	TTTTTTTCAAGCAGAAGACGGCATACGAGATG CCTAAGTGACTGGAGTTCAGACG	55	5`Biotin
P1-D (Sample index)	TTTTTTTCAAGCAGAAGACGGCATACGAGATT GGTCAGTGACTGGAGTTCAGACG	55	5`Biotin
Linker	GAAGAGCACACGTCTGAAC	19
P2-1 (Wellcode)	TGTGCTCTTCCGATCTCGACACGGTTTGGGCCNNNNNNNNNNTTTTTTTTTTTTTTTTVN	59	5`P
P2-2 (Wellcode)	TGTGCTCTTCCGATCTGGTTTAGGTTTGGGCCNNNNNNNNNNTTTTTTTTTTTTTTTTVN	59	5`P
P2-3 (Wellcode)	TGTGCTCTTCCGATCTATGTGACGTTTGGGCCNNNNNNNNNNTTTTTTTTTTTTTTTTVN	59	5`P
P2-4 (Wellcode)	TGTGCTCTTCCGATCTGACACTAGTTTGGGCCNNNNNNNNNNTTTTTTTTTTTTTTTTVN	59	5`P
P2-5 (Wellcode)	TGTGCTCTTCCGATCTAGAGCGAGTTTGGGCCNNNNNNNNNNTTTTTTTTTTTTTTTTVN	59	5`P
P2-6 (Wellcode)	TGTGCTCTTCCGATCTTAAGCCAGTTTGGGCCNNNNNNNNNNTTTTTTTTTTTTTTTTVN	59	5`P
P2-7 (Wellcode)	TGTGCTCTTCCGATCTACTTGCCGTTTGGGCCNNNNNNNNNNTTTTTTTTTTTTTTTTVN	59	5`P
P2-8 (Wellcode)	TGTGCTCTTCCGATCTTAGCTCCGTTTGGGCCNNNNNNNNNNTTTTTTTTTTTTTTTTVN	59	5`P
P2-9 (Wellcode)	TGTGCTCTTCCGATCTCGATCCTGTTTGGGCCNNNNNNNNNNTTTTTTTTTTTTTTTTVN	59	5`P
P2-10 (Wellcode)	TGTGCTCTTCCGATCTGGCATCGGTTTGGGCCNNNNNNNNNNTTTTTTTTTTTTTTTTVN	59	5`P
P2-11 (Wellcode)	TGTGCTCTTCCGATCTCCATTATGTTTGGGCCNNNNNNNNNNTTTTTTTTTTTTTTTTVN	59	5`P
P2-12 (Wellcode)	TGTGCTCTTCCGATCTACAGTTGGTTTGGGCCNNNNNNNNNNTTTTTTTTTTTTTTTTVN	59	5`P
P2-13 (Wellcode)	TGTGCTCTTCCGATCTCAGCACGGTTTGGGCCNNNNNNNNNNTTTTTTTTTTTTTTTTVN	59	5`P
P2-14 (Wellcode)	TGTGCTCTTCCGATCTCGACACGGTCGGATCCNNNNNNNNNNTTTTTTTTTTTTTTTTVN	59	5`P
P2-15 (Wellcode)	TGTGCTCTTCCGATCTGGTTTAGGTCGGATCCNNNNNNNNNNTTTTTTTTTTTTTTTTVN	59	5`P
P2-16 (Wellcode)	TGTGCTCTTCCGATCTATGTGACGTCGGATCCNNNNNNNNNNTTTTTTTTTTTTTTTTVN	59	5`P
P2-17 (Wellcode)	TGTGCTCTTCCGATCTGACACTAGTCGGATCCNNNNNNNNNNTTTTTTTTTTTTTTTTVN	59	5`P
P2-18 (Wellcode)	TGTGCTCTTCCGATCTAGAGCGAGTCGGATCCNNNNNNNNNNTTTTTTTTTTTTTTTTVN	59	5`P
P2-19 (Wellcode)	TGTGCTCTTCCGATCTTAAGCCAGTCGGATCCNNNNNNNNNNTTTTTTTTTTTTTTTTVN	59	5`P
P2-20 (Wellcode)	TGTGCTCTTCCGATCTACTTGCCGTCGGATCCNNNNNNNNNNTTTTTTTTTTTTTTTTVN	59	5`P
P2-21 (Wellcode)	TGTGCTCTTCCGATCTTAGCTCCGTCGGATCCNNNNNNNNNNTTTTTTTTTTTTTTTTVN	59	5`P
P2-22 (Wellcode)	TGTGCTCTTCCGATCTCGATCCTGTCGGATCCNNNNNNNNNNTTTTTTTTTTTTTTTTVN	59	5`P
P2-23 (Wellcode)	TGTGCTCTTCCGATCTGGCATCGGTCGGATCCNNNNNNNNNNTTTTTTTTTTTTTTTTVN	59	5`P
P2-24 (Wellcode)	TGTGCTCTTCCGATCTCCATTATGTCGGATCCNNNNNNNNNNTTTTTTTTTTTTTTTTVN	59	5`P
P2-25 (Wellcode)	TGTGCTCTTCCGATCTACAGTTGGTCGGATCCNNNNNNNNNNTTTTTTTTTTTTTTTTVN	59	5`P
P2-26 (Wellcode)	TGTGCTCTTCCGATCTCAGCACGGTCGGATCCNNNNNNNNNNTTTTTTTTTTTTTTTTVN	59	5`P
P2-27 (Wellcode)	TGTGCTCTTCCGATCTCGACACGGTTATCGGTNNNNNNNNNNTTTTTTTTTTTTTTTTVN	59	5`P
P2-28 (Wellcode)	TGTGCTCTTCCGATCTGGTTTAGGTTATCGGTNNNNNNNNNNTTTTTTTTTTTTTTTTVN	59	5`P
P2-29 (Wellcode)	TGTGCTCTTCCGATCTATGTGACGTTATCGGTNNNNNNNNNNTTTTTTTTTTTTTTTTVN	59	5`P
P2-30 (Wellcode)	TGTGCTCTTCCGATCTGACACTAGTTATCGGTNNNNNNNNNNTTTTTTTTTTTTTTTTVN	59	5`P
P2-31 (Wellcode)	TGTGCTCTTCCGATCTAGAGCGAGTTATCGGTNNNNNNNNNNTTTTTTTTTTTTTTTTVN	59	5`P
P2-32 (Wellcode)	TGTGCTCTTCCGATCTTAAGCCAGTTATCGGTNNNNNNNNNNTTTTTTTTTTTTTTTTVN	59	5`P
P2-33 (Wellcode)	TGTGCTCTTCCGATCTACTTGCCGTTATCGGTNNNNNNNNNNTTTTTTTTTTTTTTTTVN	59	5`P
P2-34 (Wellcode)	TGTGCTCTTCCGATCTTAGCTCCGTTATCGGTNNNNNNNNNNTTTTTTTTTTTTTTTTVN	59	5`P
P2-35 (Wellcode)	TGTGCTCTTCCGATCTCGATCCTGTTATCGGTNNNNNNNNNNTTTTTTTTTTTTTTTTVN	59	5`P
P2-36 (Wellcode)	TGTGCTCTTCCGATCTGGCATCGGTTATCGGTNNNNNNNNNNTTTTTTTTTTTTTTTTVN	59	5`P
P2-37 (Wellcode)	TGTGCTCTTCCGATCTCCATTATGTTATCGGTNNNNNNNNNNTTTTTTTTTTTTTTTTVN	59	5`P
P2-38 (Wellcode)	TGTGCTCTTCCGATCTACAGTTGGTTATCGGTNNNNNNNNNNTTTTTTTTTTTTTTTTVN	59	5`P
P2-39 (Wellcode)	TGTGCTCTTCCGATCTCAGCACGGTTATCGGTNNNNNNNNNNTTTTTTTTTTTTTTTTVN	59	5`P
P2-40 (Wellcode)	TGTGCTCTTCCGATCTCGACACGGTTTGGCGCNNNNNNNNNNTTTTTTTTTTTTTTTTVN	59	5`P
P2-41 (Wellcode)	TGTGCTCTTCCGATCTGGTTTAGGTTTGGCGCNNNNNNNNNNTTTTTTTTTTTTTTTTVN	59	5`P
P2-42 (Wellcode)	TGTGCTCTTCCGATCTATGTGACGTTTGGCGCNNNNNNNNNNTTTTTTTTTTTTTTTTVN	59	5`P
P2-43 (Wellcode)	TGTGCTCTTCCGATCTGACACTAGTTTGGCGCNNNNNNNNNNTTTTTTTTTTTTTTTTVN	59	5`P
P2-44 (Wellcode)	TGTGCTCTTCCGATCTAGAGCGAGTTTGGCGCNNNNNNNNNNTTTTTTTTTTTTTTTTVN	59	5`P
P2-45 (Wellcode)	TGTGCTCTTCCGATCTTAAGCCAGTTTGGCGCNNNNNNNNNNTTTTTTTTTTTTTTTTVN	59	5`P
P2-46 (Wellcode)	TGTGCTCTTCCGATCTACTTGCCGTTTGGCGCNNNNNNNNNNTTTTTTTTTTTTTTTTVN	59	5`P
P2-47 (Wellcode)	TGTGCTCTTCCGATCTTAGCTCCGTTTGGCGCNNNNNNNNNNTTTTTTTTTTTTTTTTVN	59	5`P
P2-48 (Wellcode)	TGTGCTCTTCCGATCTCGATCCTGTTTGGCGCNNNNNNNNNNTTTTTTTTTTTTTTTTVN	59	5`P
P2-49 (Wellcode)	TGTGCTCTTCCGATCTGGCATCGGTTTGGCGCNNNNNNNNNNTTTTTTTTTTTTTTTTVN	59	5`P
P2-50 (Wellcode)	TGTGCTCTTCCGATCTCCATTATGTTTGGCGCNNNNNNNNNNTTTTTTTTTTTTTTTTVN	59	5`P
P2-51 (Wellcode)	TGTGCTCTTCCGATCTACAGTTGGTTTGGCGCNNNNNNNNNNTTTTTTTTTTTTTTTTVN	59	5`P
P2-52 (Wellcode)	TGTGCTCTTCCGATCTCAGCACGGTTTGGCGCNNNNNNNNNNTTTTTTTTTTTTTTTTVN	59	5`P
P2-53 (Wellcode)	TGTGCTCTTCCGATCTCGACACGGTAAAGTCANNNNNNNNNNTTTTTTTTTTTTTTTTVN	59	5`P
P2-54 (Wellcode)	TGTGCTCTTCCGATCTGGTTTAGGTAAAGTCANNNNNNNNNNTTTTTTTTTTTTTTTTVN	59	5`P
P2-55 (Wellcode)	TGTGCTCTTCCGATCTATGTGACGTAAAGTCANNNNNNNNNNTTTTTTTTTTTTTTTTVN	59	5`P
P2-56 (Wellcode)	TGTGCTCTTCCGATCTGACACTAGTAAAGTCANNNNNNNNNNTTTTTTTTTTTTTTTTVN	59	5`P
P2-57 (Wellcode)	TGTGCTCTTCCGATCTAGAGCGAGTAAAGTCANNNNNNNNNNTTTTTTTTTTTTTTTTVN	59	5`P
P2-58 (Wellcode)	TGTGCTCTTCCGATCTTAAGCCAGTAAAGTCANNNNNNNNNNTTTTTTTTTTTTTTTTVN	59	5`P
P2-59 (Wellcode)	TGTGCTCTTCCGATCTACTTGCCGTAAAGTCANNNNNNNNNNTTTTTTTTTTTTTTTTVN	59	5`P
P2-60 (Wellcode)	TGTGCTCTTCCGATCTTAGCTCCGTAAAGTCANNNNNNNNNNTTTTTTTTTTTTTTTTVN	59	5`P
P2-61 (Wellcode)	TGTGCTCTTCCGATCTCGATCCTGTAAAGTCANNNNNNNNNNTTTTTTTTTTTTTTTTVN	59	5`P
P2-62 (Wellcode)	TGTGCTCTTCCGATCTGGCATCGGTAAAGTCANNNNNNNNNNTTTTTTTTTTTTTTTTVN	59	5`P
P2-63 (Wellcode)	TGTGCTCTTCCGATCTCCATTATGTAAAGTCANNNNNNNNNNTTTTTTTTTTTTTTTTVN	59	5`P
P2-64 (Wellcode)	TGTGCTCTTCCGATCTACAGTTGGTAAAGTCANNNNNNNNNNTTTTTTTTTTTTTTTTVN	59	5`P
P2-65 (Wellcode)	TGTGCTCTTCCGATCTCAGCACGGTAAAGTCANNNNNNNNNNTTTTTTTTTTTTTTTTVN	59	5`P
P2-66 (Wellcode)	TGTGCTCTTCCGATCTCGACACGGTCGCGAAANNNNNNNNNNTTTTTTTTTTTTTTTTVN	59	5`P
P2-67 (Wellcode)	TGTGCTCTTCCGATCTGGTTTAGGTCGCGAAANNNNNNNNNNTTTTTTTTTTTTTTTTVN	59	5`P
P2-68 (Wellcode)	TGTGCTCTTCCGATCTATGTGACGTCGCGAAANNNNNNNNNNTTTTTTTTTTTTTTTTVN	59	5`P
P2-69 (Wellcode)	TGTGCTCTTCCGATCTGACACTAGTCGCGAAANNNNNNNNNNTTTTTTTTTTTTTTTTVN	59	5`P
P2-70 (Wellcode)	TGTGCTCTTCCGATCTAGAGCGAGTCGCGAAANNNNNNNNNNTTTTTTTTTTTTTTTTVN	59	5`P
P2-71 (Wellcode)	TGTGCTCTTCCGATCTTAAGCCAGTCGCGAAANNNNNNNNNNTTTTTTTTTTTTTTTTVN	59	5`P
P2-72 (Wellcode)	TGTGCTCTTCCGATCTACTTGCCGTCGCGAAANNNNNNNNNNTTTTTTTTTTTTTTTTVN	59	5`P
P2-73 (Wellcode)	TGTGCTCTTCCGATCTTAGCTCCGTCGCGAAANNNNNNNNNNTTTTTTTTTTTTTTTTVN	59	5`P
P2-74 (Wellcode)	TGTGCTCTTCCGATCTCGATCCTGTCGCGAAANNNNNNNNNNTTTTTTTTTTTTTTTTVN	59	5`P
P2-75 (Wellcode)	TGTGCTCTTCCGATCTGGCATCGGTCGCGAAANNNNNNNNNNTTTTTTTTTTTTTTTTVN	59	5`P
P2-76 (Wellcode)	TGTGCTCTTCCGATCTCCATTATGTCGCGAAANNNNNNNNNNTTTTTTTTTTTTTTTTVN	59	5`P
P2-77 (Wellcode)	TGTGCTCTTCCGATCTACAGTTGGTCGCGAAANNNNNNNNNNTTTTTTTTTTTTTTTTVN	59	5`P
P2-78 (Wellcode)	TGTGCTCTTCCGATCTCAGCACGGTCGCGAAANNNNNNNNNNTTTTTTTTTTTTTTTTVN	59	5`P
P2-79 (Wellcode)	TGTGCTCTTCCGATCTCGACACGGTACCAGTTNNNNNNNNNNTTTTTTTTTTTTTTTTVN	59	5`P
P2-80 (Wellcode)	TGTGCTCTTCCGATCTGGTTTAGGTACCAGTTNNNNNNNNNNTTTTTTTTTTTTTTTTVN	59	5`P
P2-81 (Wellcode)	TGTGCTCTTCCGATCTATGTGACGTACCAGTTNNNNNNNNNNTTTTTTTTTTTTTTTTVN	59	5`P
P2-82 (Wellcode)	TGTGCTCTTCCGATCTGACACTAGTACCAGTTNNNNNNNNNNTTTTTTTTTTTTTTTTVN	59	5`P
P2-83 (Wellcode)	TGTGCTCTTCCGATCTAGAGCGAGTACCAGTTNNNNNNNNNNTTTTTTTTTTTTTTTTVN	59	5`P
P2-84 (Wellcode)	TGTGCTCTTCCGATCTTAAGCCAGTACCAGTTNNNNNNNNNNTTTTTTTTTTTTTTTTVN	59	5`P
P2-85 (Wellcode)	TGTGCTCTTCCGATCTACTTGCCGTACCAGTTNNNNNNNNNNTTTTTTTTTTTTTTTTVN	59	5`P
P2-86 (Wellcode)	TGTGCTCTTCCGATCTTAGCTCCGTACCAGTTNNNNNNNNNNTTTTTTTTTTTTTTTTVN	59	5`P
P2-87 (Wellcode)	TGTGCTCTTCCGATCTCGATCCTGTACCAGTTNNNNNNNNNNTTTTTTTTTTTTTTTTVN	59	5`P
P2-88 (Wellcode)	TGTGCTCTTCCGATCTGGCATCGGTACCAGTTNNNNNNNNNNTTTTTTTTTTTTTTTTVN	59	5`P
P2-89 (Wellcode)	TGTGCTCTTCCGATCTCCATTATGTACCAGTTNNNNNNNNNNTTTTTTTTTTTTTTTTVN	59	5`P
P2-90 (Wellcode)	TGTGCTCTTCCGATCTACAGTTGGTACCAGTTNNNNNNNNNNTTTTTTTTTTTTTTTTVN	59	5`P
P2-91 (Wellcode)	TGTGCTCTTCCGATCTCAGCACGGTACCAGTTNNNNNNNNNNTTTTTTTTTTTTTTTTVN	59	5`P
P2-92 (Wellcode)	TGTGCTCTTCCGATCTCGACACGGTTGAACTCNNNNNNNNNNTTTTTTTTTTTTTTTTVN	59	5`P
P2-93 (Wellcode)	TGTGCTCTTCCGATCTGGTTTAGGTTGAACTCNNNNNNNNNNTTTTTTTTTTTTTTTTVN	59	5`P
P2-94 (Wellcode)	TGTGCTCTTCCGATCTATGTGACGTTGAACTCNNNNNNNNNNTTTTTTTTTTTTTTTTVN	59	5`P
P2-95 (Wellcode)	TGTGCTCTTCCGATCTGACACTAGTTGAACTCNNNNNNNNNNTTTTTTTTTTTTTTTTVN	59	5`P
P2-96 (Wellcode)	TGTGCTCTTCCGATCTAGAGCGAGTTGAACTCNNNNNNNNNNTTTTTTTTTTTTTTTTVN	59	5`P

### Sheet: Table S6
Table S6. The composition of the LCOM medium
Regents	Source	Catalog No.	Final concentration
DMEM/F12	ThermoFisher Scientific	11320-033
GlutaMAX	Gibco	35050-061	1%(v/v)
HEPES	Gibco	15630-080	10 mM
Penicillin/Streptomycin	Hyclone	SV30010	1%(v/v)
B-27 Supplement	Invitrogen	17504044	2%(v/v)
N2 Supplement	Invitrogen	17502048	1%(v/v)
Nicotinamide	Selleckchem	1899	5 mM
N-Acetyl-L-cysteine	Selleckchem	S1632	1 mM
Y-27632	Selleckchem	S1049	10 μM
EGF	Peprotech	AF-100-15	50 ng/mL
SB202190	Selleckchem	S1077	3 μM
A83-01	Tocris	2939	5 μM
Forskolin	Selleckchem	2449	10 μM
Dexamethasone	Selleckchem	1322	3 nM

### Sheet: Table S7
Table S7. Reagents and kits used for fresh tumor/ tumor organoids treatment
Reagent or kit	Source	Catalog No.
Matrigel	Corning BD	354230
Cultrex Organoid Harvesting Solution	R&D Systems	3700-100-01
Absolute ethyl alcohol	Sangon Biotech	A500737
4 % PFA	LEAGENE	DF0135
Phosphate Buffered Saline (1×)	HyClone	SH30256.01
DEPC-Treated Water	Ambion	1704009
Cryopreservation Medium	CELLBANKER2	11891
10×TBST	Solarbio	T1081
10×Transfer Buffer	Solarbio	D1060-500
10×Tris-Glycine-SDS Buffer	LABLEAD	T7777
Bovine Serum Albumin	Sigma-Aldrich	V900933-100G
0.25% Trypsin-EDTA (1×）	Gibco	25200-072
TrypLE Express	Gibco	12605010
Calcein-AM/PI Double Stain Kit	YEASEN	40747ES76
Nivolumab (anti-PD-1)	Selleckchem	A2002
Ultra-LEAF Purified Human IgG4 Isotype Control Recombinant Antibody	Biolegend	403701
Human BD Fc Block	BD Biosciences	564220
Pacific Blue™ anti-human CD45 Antibody	BioLegend	368539
BV510 Mouse Anti-Human CD3	BD Biosciences	740202
FITC Mouse Anti-Human CD4	BD Biosciences	555346
PerCP-Cy™5.5 Mouse Anti-Human CD8	BD Biosciences	560662
Anti-EpCAM antibody	Abcam	ab7504
Anti-CD3 epsilon antibody	Abcam	ab237721
Donkey anti-Mouse IgG (H+L) Highly Cross-Adsorbed Secondary Antibody, Alexa Fluor™ 488	Invitrogen	A21202
Donkey anti-Rabbit IgG (H+L) Highly Cross-Adsorbed Secondary Antibody, Alexa Fluor™ 647	Invitrogen	A31573
DAPI staining in frozen sections	Thermo Scientific	62248
DAB Substrate buffer	ORIGENE	PV-6000D3
DAB chromogenic solution	ORIGENE	PV-6000D4
1xHBSS	LEAGENE	CC0030
Antifade Mounting Medium	NobleRyder	I0052
Anti-CD3 primary antibody for IHC	HUABIO	HA720082
Anti-CD68 primary antibody for IHC	ZSGB-BIO	ZM0060
Anti-CD56 primary antibody for IHC	ZSGB-BIO	ZM0057
Anti-CD163 primary antibody for IHC	ZSGB-BIO	ZM0428
Anti-PDL1 primary antibody for IHC	CST	13684
Anti-PANCK primary antibody for IHC	ZSGB-BIO	ZM0069
AlphaTSA Multiplex IHC Kit	AlphaX Biotech	AXT37100031
